# Microbial community profiles of the snake cloaca in the presence and absence of *Chlamydiota*

**DOI:** 10.64898/2026.06.04.730152

**Authors:** Ehsan Ghasemian, Sedreh Nassirnia, Trestan Pillonel, Sebastien Aeby, Simon Rüegg, Claire Bertelli, Nicole Borel, Gilbert Greub

## Abstract

*Chlamydiota* are obligate intracellular bacteria detected in snake cloacal microbiota, yet their biological significance remains poorly understood. Members range from recognised pathogens, such as *Chlamydia serpentis*, to potential environmental symbionts, raising questions about whether they represent transient contaminants, persistent colonisers, or subclinical infectious agents. Despite the cloaca serving as a primary site of chlamydial shedding in snakes, its interaction with the broader cloacal microbiota remains unexplored. Following pan-*Chlamydiota* PCR screening of 137 captive snakes across five collections, 52 samples (caenophidian snakes) (27 *Chlamydiota*-positive, 25 *Chlamydiota*-negative) were retained after V3-V4 16S rRNA sequencing and quality filtering. Presence of *Chlamydiota* was not associated with significant differences in alpha diversity or overall community composition, though it was related to greater within-community compositional heterogeneity. Differential abundance and multivariate analyses identified several enriched and depleted genera, with *Lachnospiraceae* and *Copromonas* consistently negatively associated with *Chlamydiota* across all three methods. Co-occurrence network analysis recovered more associations and a higher proportion of positive edges in the presence of *Chlamydiota*, with an expansion of anaerobic taxa. Inferred functional composition did not differ globally between groups; however, elastic net stability selection identified subtle pathway-specific differences, including enrichment of proteolytic and mycobacterial pathways in infected snakes. Our findings suggest subtle infection-associated community shifts that do not fully conform to established mammalian paradigms in which *Chlamydia* species behave either as gastrointestinal commensals or as cervicovaginal pathogens, highlighting the need for multi-omics approaches in larger cohorts of caenophidian and henophidian wild and captive snakes to better characterise the mechanistic basis and generalisability of these associations.
