## Supplementary material for "Microbial community profiles of the snake cloaca in the presence and absence of *Chlamydiota*": Table_S6

### Sheet: Table S6_1
Parameter	Value
Method	sPLS-DA with residualization
Data_Transformation	CLR (Centred Log-Ratio)
Confounders_Adjusted	Sex, Husbandry_updated
Prevalence_Filtering	Within-group union (consistent with ANCOM-BC2/glmnet)
Abundance_Cutoff	1e-04
Prevalence_Threshold	0.1
Groups	infected_chlam vs uninfected_chlam
Samples	52
Components	1
Features_Selected	5
Accuracy	46.5%
Network_Cutoff	0.1

### Sheet: Table S6_2
Genus	Loading	Component
Corynebacterium	0.695019	1
Lachnospiraceae_gen	-0.55648	1
Copromonas	-0.335514	1
Chlamydophila	0.219015	1
Photorhabdus	-0.216197	1
