## Supplementary material for "Microbial community profiles of the snake cloaca in the presence and absence of *Chlamydiota*": Table_S8

### Sheet: Table 8_1
Variable	R2_PERMANOVA	F_PERMANOVA	P_PERMANOVA	Omega_sq	P_Betadisper
Sample_group	0.0112047	0.598633	0.566	-0.00415871	0.174

### Sheet: Table 8_2
Variable	R2_PERMANOVA	F_PERMANOVA	P_PERMANOVA	Omega_sq	P_Betadisper
Sample_group	0.0182024	0.948975	0.396	-0.000694076	0.093

### Sheet: Table 8_3
feature	coefficient	selection_freq	mean_uninfected_chlam	mean_infected_chlam	sd_uninfected_chlam	sd_infected_chlam	clr_mean_a	clr_mean_b	log2FC	direction	pathway_name
PWY-6397	0.104736	0.71	4.69621	21.9785	12.5468	42.8515	-5.31744	-3.98259	1.33485	Higher in infected_chlam	mycolyl-arabinogalactan-peptidoglycan complex biosynthesis
PWY-6383	0.0479561	0.71	22.3855	74.2244	54.2051	146.086	-4.77142	-2.82675	1.94467	Higher in infected_chlam	mono-trans, poly-cis decaprenyl phosphate biosynthesis
PWY1G-0	0.0274163	0.71	14.5294	49.2203	36.2625	104.442	-4.93351	-3.2345	1.69901	Higher in infected_chlam	mycothiol biosynthesis

### Sheet: Table 8_4
Genus_Clean	Gene_KO	Group	Total_Abundance	N_ASVs	Mean_Correlation	Pathway	Pathway_Name	Gene_Description	Gene_Pathway_Correlation	EC_Numbers
Corynebacterium	K16647	uninfected_chlam	1.04103e-06	5		PWY-6397	mycolyl-arabinogalactan-peptidoglycan complex biosynthesis	aftC; arabinofuranan 3-O-arabinosyltransferase [EC:2.4.2.47]	0.989998	2.4.2.47
Dietzia	K16647	uninfected_chlam	1.02089e-06	5		PWY-6397	mycolyl-arabinogalactan-peptidoglycan complex biosynthesis	aftC; arabinofuranan 3-O-arabinosyltransferase [EC:2.4.2.47]	0.989998	2.4.2.47
Gordonia	K16647	uninfected_chlam	3.54198e-07	2		PWY-6397	mycolyl-arabinogalactan-peptidoglycan complex biosynthesis	aftC; arabinofuranan 3-O-arabinosyltransferase [EC:2.4.2.47]	0.989998	2.4.2.47
Klebsiella	K16647	uninfected_chlam	2.27195e-129	2		PWY-6397	mycolyl-arabinogalactan-peptidoglycan complex biosynthesis	aftC; arabinofuranan 3-O-arabinosyltransferase [EC:2.4.2.47]	0.989998	2.4.2.47
Dietzia	K16647	infected_chlam	4.56682e-06	9		PWY-6397	mycolyl-arabinogalactan-peptidoglycan complex biosynthesis	aftC; arabinofuranan 3-O-arabinosyltransferase [EC:2.4.2.47]	0.989998	2.4.2.47
Corynebacterium	K16647	infected_chlam	2.1895e-06	9		PWY-6397	mycolyl-arabinogalactan-peptidoglycan complex biosynthesis	aftC; arabinofuranan 3-O-arabinosyltransferase [EC:2.4.2.47]	0.989998	2.4.2.47
Klebsiella	K16647	infected_chlam	2.62653e-07	2		PWY-6397	mycolyl-arabinogalactan-peptidoglycan complex biosynthesis	aftC; arabinofuranan 3-O-arabinosyltransferase [EC:2.4.2.47]	0.989998	2.4.2.47
Gordonia	K16647	infected_chlam	4.26739e-08	1		PWY-6397	mycolyl-arabinogalactan-peptidoglycan complex biosynthesis	aftC; arabinofuranan 3-O-arabinosyltransferase [EC:2.4.2.47]	0.989998	2.4.2.47
Enterobacteriaceae	K16647	infected_chlam	1.09583e-68	3		PWY-6397	mycolyl-arabinogalactan-peptidoglycan complex biosynthesis	aftC; arabinofuranan 3-O-arabinosyltransferase [EC:2.4.2.47]	0.989998	2.4.2.47
Dietzia	K13686	uninfected_chlam	1.07611e-06	5		PWY-6397	mycolyl-arabinogalactan-peptidoglycan complex biosynthesis	aftA; galactan 5-O-arabinofuranosyltransferase [EC:2.4.2.46]	0.985251	2.4.2.46
Corynebacterium	K13686	uninfected_chlam	1.01494e-06	5		PWY-6397	mycolyl-arabinogalactan-peptidoglycan complex biosynthesis	aftA; galactan 5-O-arabinofuranosyltransferase [EC:2.4.2.46]	0.985251	2.4.2.46
Gordonia	K13686	uninfected_chlam	3.25075e-07	2		PWY-6397	mycolyl-arabinogalactan-peptidoglycan complex biosynthesis	aftA; galactan 5-O-arabinofuranosyltransferase [EC:2.4.2.46]	0.985251	2.4.2.46
Klebsiella	K13686	uninfected_chlam	1.04822e-128	2		PWY-6397	mycolyl-arabinogalactan-peptidoglycan complex biosynthesis	aftA; galactan 5-O-arabinofuranosyltransferase [EC:2.4.2.46]	0.985251	2.4.2.46
Dietzia	K13686	infected_chlam	4.62782e-06	9		PWY-6397	mycolyl-arabinogalactan-peptidoglycan complex biosynthesis	aftA; galactan 5-O-arabinofuranosyltransferase [EC:2.4.2.46]	0.985251	2.4.2.46
Corynebacterium	K13686	infected_chlam	2.14824e-06	9		PWY-6397	mycolyl-arabinogalactan-peptidoglycan complex biosynthesis	aftA; galactan 5-O-arabinofuranosyltransferase [EC:2.4.2.46]	0.985251	2.4.2.46
Klebsiella	K13686	infected_chlam	2.62653e-07	2		PWY-6397	mycolyl-arabinogalactan-peptidoglycan complex biosynthesis	aftA; galactan 5-O-arabinofuranosyltransferase [EC:2.4.2.46]	0.985251	2.4.2.46
Gordonia	K13686	infected_chlam	2.2923e-08	1		PWY-6397	mycolyl-arabinogalactan-peptidoglycan complex biosynthesis	aftA; galactan 5-O-arabinofuranosyltransferase [EC:2.4.2.46]	0.985251	2.4.2.46
Enterobacteriaceae	K13686	infected_chlam	4.93103e-68	3		PWY-6397	mycolyl-arabinogalactan-peptidoglycan complex biosynthesis	aftA; galactan 5-O-arabinofuranosyltransferase [EC:2.4.2.46]	0.985251	2.4.2.46
Bacteroides	K16870	uninfected_chlam	1.21834e-06	20		PWY-6397	mycolyl-arabinogalactan-peptidoglycan complex biosynthesis	wbbL; N-acetylglucosaminyl-diphospho-decaprenol L-rhamnosyltransferase [EC:2.4.1.289]	0.905181	2.4.1.289
Corynebacterium	K16870	uninfected_chlam	1.04103e-06	5		PWY-6397	mycolyl-arabinogalactan-peptidoglycan complex biosynthesis	wbbL; N-acetylglucosaminyl-diphospho-decaprenol L-rhamnosyltransferase [EC:2.4.1.289]	0.905181	2.4.1.289
Dietzia	K16870	uninfected_chlam	1.02089e-06	5		PWY-6397	mycolyl-arabinogalactan-peptidoglycan complex biosynthesis	wbbL; N-acetylglucosaminyl-diphospho-decaprenol L-rhamnosyltransferase [EC:2.4.1.289]	0.905181	2.4.1.289
Gordonia	K16870	uninfected_chlam	3.54198e-07	2		PWY-6397	mycolyl-arabinogalactan-peptidoglycan complex biosynthesis	wbbL; N-acetylglucosaminyl-diphospho-decaprenol L-rhamnosyltransferase [EC:2.4.1.289]	0.905181	2.4.1.289
Klebsiella	K16870	uninfected_chlam	1.54261e-128	2		PWY-6397	mycolyl-arabinogalactan-peptidoglycan complex biosynthesis	wbbL; N-acetylglucosaminyl-diphospho-decaprenol L-rhamnosyltransferase [EC:2.4.1.289]	0.905181	2.4.1.289
Dietzia	K16870	infected_chlam	4.56682e-06	9		PWY-6397	mycolyl-arabinogalactan-peptidoglycan complex biosynthesis	wbbL; N-acetylglucosaminyl-diphospho-decaprenol L-rhamnosyltransferase [EC:2.4.1.289]	0.905181	2.4.1.289
Corynebacterium	K16870	infected_chlam	2.1895e-06	9		PWY-6397	mycolyl-arabinogalactan-peptidoglycan complex biosynthesis	wbbL; N-acetylglucosaminyl-diphospho-decaprenol L-rhamnosyltransferase [EC:2.4.1.289]	0.905181	2.4.1.289
Bowdeniella	K16870	infected_chlam	1.46357e-06	3		PWY-6397	mycolyl-arabinogalactan-peptidoglycan complex biosynthesis	wbbL; N-acetylglucosaminyl-diphospho-decaprenol L-rhamnosyltransferase [EC:2.4.1.289]	0.905181	2.4.1.289
Bacteroides	K16870	infected_chlam	1.31342e-06	24		PWY-6397	mycolyl-arabinogalactan-peptidoglycan complex biosynthesis	wbbL; N-acetylglucosaminyl-diphospho-decaprenol L-rhamnosyltransferase [EC:2.4.1.289]	0.905181	2.4.1.289
Gordonia	K16870	infected_chlam	4.26739e-08	1		PWY-6397	mycolyl-arabinogalactan-peptidoglycan complex biosynthesis	wbbL; N-acetylglucosaminyl-diphospho-decaprenol L-rhamnosyltransferase [EC:2.4.1.289]	0.905181	2.4.1.289
Enterobacteriaceae	K16870	infected_chlam	7.44048e-68	3		PWY-6397	mycolyl-arabinogalactan-peptidoglycan complex biosynthesis	wbbL; N-acetylglucosaminyl-diphospho-decaprenol L-rhamnosyltransferase [EC:2.4.1.289]	0.905181	2.4.1.289
Klebsiella	K16870	infected_chlam	1.82606e-116	2		PWY-6397	mycolyl-arabinogalactan-peptidoglycan complex biosynthesis	wbbL; N-acetylglucosaminyl-diphospho-decaprenol L-rhamnosyltransferase [EC:2.4.1.289]	0.905181	2.4.1.289
Dietzia	K16650	uninfected_chlam	9.82979e-07	5		PWY-6397	mycolyl-arabinogalactan-peptidoglycan complex biosynthesis	glft2; galactofuranosylgalactofuranosylrhamnosyl-N-acetylglucosaminyl-diphospho-decaprenol beta-1,5/1,6-galactofuranosyltransferase [EC:2.4.1.288]	0.901398	2.4.1.288
Corynebacterium	K16650	uninfected_chlam	9.28168e-07	5		PWY-6397	mycolyl-arabinogalactan-peptidoglycan complex biosynthesis	glft2; galactofuranosylgalactofuranosylrhamnosyl-N-acetylglucosaminyl-diphospho-decaprenol beta-1,5/1,6-galactofuranosyltransferase [EC:2.4.1.288]	0.901398	2.4.1.288
Proteus	K16650	uninfected_chlam	3.6452e-07	3		PWY-6397	mycolyl-arabinogalactan-peptidoglycan complex biosynthesis	glft2; galactofuranosylgalactofuranosylrhamnosyl-N-acetylglucosaminyl-diphospho-decaprenol beta-1,5/1,6-galactofuranosyltransferase [EC:2.4.1.288]	0.901398	2.4.1.288
Enemella	K16650	uninfected_chlam	2.52523e-07	2		PWY-6397	mycolyl-arabinogalactan-peptidoglycan complex biosynthesis	glft2; galactofuranosylgalactofuranosylrhamnosyl-N-acetylglucosaminyl-diphospho-decaprenol beta-1,5/1,6-galactofuranosyltransferase [EC:2.4.1.288]	0.901398	2.4.1.288
Gordonia	K16650	uninfected_chlam	2.52452e-07	2		PWY-6397	mycolyl-arabinogalactan-peptidoglycan complex biosynthesis	glft2; galactofuranosylgalactofuranosylrhamnosyl-N-acetylglucosaminyl-diphospho-decaprenol beta-1,5/1,6-galactofuranosyltransferase [EC:2.4.1.288]	0.901398	2.4.1.288
Klebsiella	K16650	uninfected_chlam	1.04988e-128	2		PWY-6397	mycolyl-arabinogalactan-peptidoglycan complex biosynthesis	glft2; galactofuranosylgalactofuranosylrhamnosyl-N-acetylglucosaminyl-diphospho-decaprenol beta-1,5/1,6-galactofuranosyltransferase [EC:2.4.1.288]	0.901398	2.4.1.288
Dietzia	K16650	infected_chlam	4.58641e-06	9		PWY-6397	mycolyl-arabinogalactan-peptidoglycan complex biosynthesis	glft2; galactofuranosylgalactofuranosylrhamnosyl-N-acetylglucosaminyl-diphospho-decaprenol beta-1,5/1,6-galactofuranosyltransferase [EC:2.4.1.288]	0.901398	2.4.1.288
Corynebacterium	K16650	infected_chlam	2.1895e-06	9		PWY-6397	mycolyl-arabinogalactan-peptidoglycan complex biosynthesis	glft2; galactofuranosylgalactofuranosylrhamnosyl-N-acetylglucosaminyl-diphospho-decaprenol beta-1,5/1,6-galactofuranosyltransferase [EC:2.4.1.288]	0.901398	2.4.1.288
Bowdeniella	K16650	infected_chlam	1.46334e-06	3		PWY-6397	mycolyl-arabinogalactan-peptidoglycan complex biosynthesis	glft2; galactofuranosylgalactofuranosylrhamnosyl-N-acetylglucosaminyl-diphospho-decaprenol beta-1,5/1,6-galactofuranosyltransferase [EC:2.4.1.288]	0.901398	2.4.1.288
Proteus	K16650	infected_chlam	4.50552e-07	7		PWY-6397	mycolyl-arabinogalactan-peptidoglycan complex biosynthesis	glft2; galactofuranosylgalactofuranosylrhamnosyl-N-acetylglucosaminyl-diphospho-decaprenol beta-1,5/1,6-galactofuranosyltransferase [EC:2.4.1.288]	0.901398	2.4.1.288
Klebsiella	K16650	infected_chlam	2.62653e-07	2		PWY-6397	mycolyl-arabinogalactan-peptidoglycan complex biosynthesis	glft2; galactofuranosylgalactofuranosylrhamnosyl-N-acetylglucosaminyl-diphospho-decaprenol beta-1,5/1,6-galactofuranosyltransferase [EC:2.4.1.288]	0.901398	2.4.1.288
Enemella	K16650	infected_chlam	2.45926e-07	2		PWY-6397	mycolyl-arabinogalactan-peptidoglycan complex biosynthesis	glft2; galactofuranosylgalactofuranosylrhamnosyl-N-acetylglucosaminyl-diphospho-decaprenol beta-1,5/1,6-galactofuranosyltransferase [EC:2.4.1.288]	0.901398	2.4.1.288
Gordonia	K16650	infected_chlam	2.2923e-08	1		PWY-6397	mycolyl-arabinogalactan-peptidoglycan complex biosynthesis	glft2; galactofuranosylgalactofuranosylrhamnosyl-N-acetylglucosaminyl-diphospho-decaprenol beta-1,5/1,6-galactofuranosyltransferase [EC:2.4.1.288]	0.901398	2.4.1.288
Enterobacteriaceae	K16650	infected_chlam	2.55823e-68	3		PWY-6397	mycolyl-arabinogalactan-peptidoglycan complex biosynthesis	glft2; galactofuranosylgalactofuranosylrhamnosyl-N-acetylglucosaminyl-diphospho-decaprenol beta-1,5/1,6-galactofuranosyltransferase [EC:2.4.1.288]	0.901398	2.4.1.288
Dietzia	K14136	uninfected_chlam	8.71014e-07	5		PWY-6397	mycolyl-arabinogalactan-peptidoglycan complex biosynthesis	K14136; decaprenyl-phosphate phosphoribosyltransferase [EC:2.4.2.45]	0.845113	2.4.2.45
Corynebacterium	K14136	uninfected_chlam	7.62141e-07	5		PWY-6397	mycolyl-arabinogalactan-peptidoglycan complex biosynthesis	K14136; decaprenyl-phosphate phosphoribosyltransferase [EC:2.4.2.45]	0.845113	2.4.2.45
Brevilactibacter	K14136	uninfected_chlam	4.35452e-07	2		PWY-6397	mycolyl-arabinogalactan-peptidoglycan complex biosynthesis	K14136; decaprenyl-phosphate phosphoribosyltransferase [EC:2.4.2.45]	0.845113	2.4.2.45
Enemella	K14136	uninfected_chlam	3.18975e-07	2		PWY-6397	mycolyl-arabinogalactan-peptidoglycan complex biosynthesis	K14136; decaprenyl-phosphate phosphoribosyltransferase [EC:2.4.2.45]	0.845113	2.4.2.45
Gordonia	K14136	uninfected_chlam	2.45316e-07	2		PWY-6397	mycolyl-arabinogalactan-peptidoglycan complex biosynthesis	K14136; decaprenyl-phosphate phosphoribosyltransferase [EC:2.4.2.45]	0.845113	2.4.2.45
Klebsiella	K14136	uninfected_chlam	8.6195e-129	2		PWY-6397	mycolyl-arabinogalactan-peptidoglycan complex biosynthesis	K14136; decaprenyl-phosphate phosphoribosyltransferase [EC:2.4.2.45]	0.845113	2.4.2.45
Dietzia	K14136	infected_chlam	4.51838e-06	9		PWY-6397	mycolyl-arabinogalactan-peptidoglycan complex biosynthesis	K14136; decaprenyl-phosphate phosphoribosyltransferase [EC:2.4.2.45]	0.845113	2.4.2.45
Corynebacterium	K14136	infected_chlam	2.02785e-06	9		PWY-6397	mycolyl-arabinogalactan-peptidoglycan complex biosynthesis	K14136; decaprenyl-phosphate phosphoribosyltransferase [EC:2.4.2.45]	0.845113	2.4.2.45
Brevilactibacter	K14136	infected_chlam	8.03839e-07	6		PWY-6397	mycolyl-arabinogalactan-peptidoglycan complex biosynthesis	K14136; decaprenyl-phosphate phosphoribosyltransferase [EC:2.4.2.45]	0.845113	2.4.2.45
Klebsiella	K14136	infected_chlam	2.62653e-07	2		PWY-6397	mycolyl-arabinogalactan-peptidoglycan complex biosynthesis	K14136; decaprenyl-phosphate phosphoribosyltransferase [EC:2.4.2.45]	0.845113	2.4.2.45
Enemella	K14136	infected_chlam	2.45984e-07	2		PWY-6397	mycolyl-arabinogalactan-peptidoglycan complex biosynthesis	K14136; decaprenyl-phosphate phosphoribosyltransferase [EC:2.4.2.45]	0.845113	2.4.2.45
Gordonia	K14136	infected_chlam	4.26739e-08	1		PWY-6397	mycolyl-arabinogalactan-peptidoglycan complex biosynthesis	K14136; decaprenyl-phosphate phosphoribosyltransferase [EC:2.4.2.45]	0.845113	2.4.2.45
Enterobacteriaceae	K14136	infected_chlam	4.15744e-68	3		PWY-6397	mycolyl-arabinogalactan-peptidoglycan complex biosynthesis	K14136; decaprenyl-phosphate phosphoribosyltransferase [EC:2.4.2.45]	0.845113	2.4.2.45
Dietzia	K16652	uninfected_chlam	8.71014e-07	5		PWY-6397	mycolyl-arabinogalactan-peptidoglycan complex biosynthesis	dprE2; decaprenylphospho-beta-D-erythro-pentofuranosid-2-ulose 2-reductase [EC:1.1.1.333]	0.845113	1.1.1.333
Corynebacterium	K16652	uninfected_chlam	7.62141e-07	5		PWY-6397	mycolyl-arabinogalactan-peptidoglycan complex biosynthesis	dprE2; decaprenylphospho-beta-D-erythro-pentofuranosid-2-ulose 2-reductase [EC:1.1.1.333]	0.845113	1.1.1.333
Brevilactibacter	K16652	uninfected_chlam	4.35452e-07	2		PWY-6397	mycolyl-arabinogalactan-peptidoglycan complex biosynthesis	dprE2; decaprenylphospho-beta-D-erythro-pentofuranosid-2-ulose 2-reductase [EC:1.1.1.333]	0.845113	1.1.1.333
Enemella	K16652	uninfected_chlam	3.18975e-07	2		PWY-6397	mycolyl-arabinogalactan-peptidoglycan complex biosynthesis	dprE2; decaprenylphospho-beta-D-erythro-pentofuranosid-2-ulose 2-reductase [EC:1.1.1.333]	0.845113	1.1.1.333
Gordonia	K16652	uninfected_chlam	2.45316e-07	2		PWY-6397	mycolyl-arabinogalactan-peptidoglycan complex biosynthesis	dprE2; decaprenylphospho-beta-D-erythro-pentofuranosid-2-ulose 2-reductase [EC:1.1.1.333]	0.845113	1.1.1.333
Klebsiella	K16652	uninfected_chlam	5.06512e-128	2		PWY-6397	mycolyl-arabinogalactan-peptidoglycan complex biosynthesis	dprE2; decaprenylphospho-beta-D-erythro-pentofuranosid-2-ulose 2-reductase [EC:1.1.1.333]	0.845113	1.1.1.333
Dietzia	K16652	infected_chlam	4.51838e-06	9		PWY-6397	mycolyl-arabinogalactan-peptidoglycan complex biosynthesis	dprE2; decaprenylphospho-beta-D-erythro-pentofuranosid-2-ulose 2-reductase [EC:1.1.1.333]	0.845113	1.1.1.333
Corynebacterium	K16652	infected_chlam	2.02785e-06	9		PWY-6397	mycolyl-arabinogalactan-peptidoglycan complex biosynthesis	dprE2; decaprenylphospho-beta-D-erythro-pentofuranosid-2-ulose 2-reductase [EC:1.1.1.333]	0.845113	1.1.1.333
Brevilactibacter	K16652	infected_chlam	8.03839e-07	6		PWY-6397	mycolyl-arabinogalactan-peptidoglycan complex biosynthesis	dprE2; decaprenylphospho-beta-D-erythro-pentofuranosid-2-ulose 2-reductase [EC:1.1.1.333]	0.845113	1.1.1.333
Klebsiella	K16652	infected_chlam	2.62653e-07	2		PWY-6397	mycolyl-arabinogalactan-peptidoglycan complex biosynthesis	dprE2; decaprenylphospho-beta-D-erythro-pentofuranosid-2-ulose 2-reductase [EC:1.1.1.333]	0.845113	1.1.1.333
Enemella	K16652	infected_chlam	2.45984e-07	2		PWY-6397	mycolyl-arabinogalactan-peptidoglycan complex biosynthesis	dprE2; decaprenylphospho-beta-D-erythro-pentofuranosid-2-ulose 2-reductase [EC:1.1.1.333]	0.845113	1.1.1.333
Gordonia	K16652	infected_chlam	4.26739e-08	1		PWY-6397	mycolyl-arabinogalactan-peptidoglycan complex biosynthesis	dprE2; decaprenylphospho-beta-D-erythro-pentofuranosid-2-ulose 2-reductase [EC:1.1.1.333]	0.845113	1.1.1.333
Enterobacteriaceae	K16652	infected_chlam	2.44306e-67	3		PWY-6397	mycolyl-arabinogalactan-peptidoglycan complex biosynthesis	dprE2; decaprenylphospho-beta-D-erythro-pentofuranosid-2-ulose 2-reductase [EC:1.1.1.333]	0.845113	1.1.1.333
Dietzia	K16653	uninfected_chlam	8.72661e-07	5		PWY-6397	mycolyl-arabinogalactan-peptidoglycan complex biosynthesis	dprE1; decaprenylphospho-beta-D-ribofuranose 2-oxidase [EC:1.1.98.3]	0.844817	1.1.98.3
Corynebacterium	K16653	uninfected_chlam	7.62105e-07	5		PWY-6397	mycolyl-arabinogalactan-peptidoglycan complex biosynthesis	dprE1; decaprenylphospho-beta-D-ribofuranose 2-oxidase [EC:1.1.98.3]	0.844817	1.1.98.3
Brevilactibacter	K16653	uninfected_chlam	4.33841e-07	2		PWY-6397	mycolyl-arabinogalactan-peptidoglycan complex biosynthesis	dprE1; decaprenylphospho-beta-D-ribofuranose 2-oxidase [EC:1.1.98.3]	0.844817	1.1.98.3
Enemella	K16653	uninfected_chlam	3.18975e-07	2		PWY-6397	mycolyl-arabinogalactan-peptidoglycan complex biosynthesis	dprE1; decaprenylphospho-beta-D-ribofuranose 2-oxidase [EC:1.1.98.3]	0.844817	1.1.98.3
Gordonia	K16653	uninfected_chlam	2.45316e-07	2		PWY-6397	mycolyl-arabinogalactan-peptidoglycan complex biosynthesis	dprE1; decaprenylphospho-beta-D-ribofuranose 2-oxidase [EC:1.1.98.3]	0.844817	1.1.98.3
Klebsiella	K16653	uninfected_chlam	5.06512e-128	2		PWY-6397	mycolyl-arabinogalactan-peptidoglycan complex biosynthesis	dprE1; decaprenylphospho-beta-D-ribofuranose 2-oxidase [EC:1.1.98.3]	0.844817	1.1.98.3
Dietzia	K16653	infected_chlam	4.51962e-06	9		PWY-6397	mycolyl-arabinogalactan-peptidoglycan complex biosynthesis	dprE1; decaprenylphospho-beta-D-ribofuranose 2-oxidase [EC:1.1.98.3]	0.844817	1.1.98.3
Corynebacterium	K16653	infected_chlam	2.02778e-06	9		PWY-6397	mycolyl-arabinogalactan-peptidoglycan complex biosynthesis	dprE1; decaprenylphospho-beta-D-ribofuranose 2-oxidase [EC:1.1.98.3]	0.844817	1.1.98.3
Brevilactibacter	K16653	infected_chlam	8.02667e-07	6		PWY-6397	mycolyl-arabinogalactan-peptidoglycan complex biosynthesis	dprE1; decaprenylphospho-beta-D-ribofuranose 2-oxidase [EC:1.1.98.3]	0.844817	1.1.98.3
Klebsiella	K16653	infected_chlam	2.62653e-07	2		PWY-6397	mycolyl-arabinogalactan-peptidoglycan complex biosynthesis	dprE1; decaprenylphospho-beta-D-ribofuranose 2-oxidase [EC:1.1.98.3]	0.844817	1.1.98.3
Enemella	K16653	infected_chlam	2.45984e-07	2		PWY-6397	mycolyl-arabinogalactan-peptidoglycan complex biosynthesis	dprE1; decaprenylphospho-beta-D-ribofuranose 2-oxidase [EC:1.1.98.3]	0.844817	1.1.98.3
Gordonia	K16653	infected_chlam	4.26739e-08	1		PWY-6397	mycolyl-arabinogalactan-peptidoglycan complex biosynthesis	dprE1; decaprenylphospho-beta-D-ribofuranose 2-oxidase [EC:1.1.98.3]	0.844817	1.1.98.3
Enterobacteriaceae	K16653	infected_chlam	2.44306e-67	3		PWY-6397	mycolyl-arabinogalactan-peptidoglycan complex biosynthesis	dprE1; decaprenylphospho-beta-D-ribofuranose 2-oxidase [EC:1.1.98.3]	0.844817	1.1.98.3
Dietzia	K12503	uninfected_chlam	7.49146e-07	5		PWY-6383	mono-trans, poly-cis decaprenyl phosphate biosynthesis	E2.5.1.68; short-chain Z-isoprenyl diphosphate synthase [EC:2.5.1.68]	0.995738	2.5.1.68
Corynebacterium	K12503	uninfected_chlam	7.41842e-07	5		PWY-6383	mono-trans, poly-cis decaprenyl phosphate biosynthesis	E2.5.1.68; short-chain Z-isoprenyl diphosphate synthase [EC:2.5.1.68]	0.995738	2.5.1.68
Enemella	K12503	uninfected_chlam	3.17121e-07	2		PWY-6383	mono-trans, poly-cis decaprenyl phosphate biosynthesis	E2.5.1.68; short-chain Z-isoprenyl diphosphate synthase [EC:2.5.1.68]	0.995738	2.5.1.68
Brevilactibacter	K12503	uninfected_chlam	3.08335e-07	2		PWY-6383	mono-trans, poly-cis decaprenyl phosphate biosynthesis	E2.5.1.68; short-chain Z-isoprenyl diphosphate synthase [EC:2.5.1.68]	0.995738	2.5.1.68
Brevibacterium	K12503	uninfected_chlam	3.0721e-07	5		PWY-6383	mono-trans, poly-cis decaprenyl phosphate biosynthesis	E2.5.1.68; short-chain Z-isoprenyl diphosphate synthase [EC:2.5.1.68]	0.995738	2.5.1.68
Gordonia	K12503	uninfected_chlam	2.45171e-07	2		PWY-6383	mono-trans, poly-cis decaprenyl phosphate biosynthesis	E2.5.1.68; short-chain Z-isoprenyl diphosphate synthase [EC:2.5.1.68]	0.995738	2.5.1.68
Glutamicibacter	K12503	uninfected_chlam	1.08058e-07	2		PWY-6383	mono-trans, poly-cis decaprenyl phosphate biosynthesis	E2.5.1.68; short-chain Z-isoprenyl diphosphate synthase [EC:2.5.1.68]	0.995738	2.5.1.68
Falsochrobactrum	K12503	uninfected_chlam	6.48821e-09	2		PWY-6383	mono-trans, poly-cis decaprenyl phosphate biosynthesis	E2.5.1.68; short-chain Z-isoprenyl diphosphate synthase [EC:2.5.1.68]	0.995738	2.5.1.68
Klebsiella	K12503	uninfected_chlam	1.77786e-127	2		PWY-6383	mono-trans, poly-cis decaprenyl phosphate biosynthesis	E2.5.1.68; short-chain Z-isoprenyl diphosphate synthase [EC:2.5.1.68]	0.995738	2.5.1.68
Dietzia	K12503	infected_chlam	3.9342e-06	9		PWY-6383	mono-trans, poly-cis decaprenyl phosphate biosynthesis	E2.5.1.68; short-chain Z-isoprenyl diphosphate synthase [EC:2.5.1.68]	0.995738	2.5.1.68
Corynebacterium	K12503	infected_chlam	1.96382e-06	9		PWY-6383	mono-trans, poly-cis decaprenyl phosphate biosynthesis	E2.5.1.68; short-chain Z-isoprenyl diphosphate synthase [EC:2.5.1.68]	0.995738	2.5.1.68
Bowdeniella	K12503	infected_chlam	1.35205e-06	3		PWY-6383	mono-trans, poly-cis decaprenyl phosphate biosynthesis	E2.5.1.68; short-chain Z-isoprenyl diphosphate synthase [EC:2.5.1.68]	0.995738	2.5.1.68
Brevilactibacter	K12503	infected_chlam	6.73756e-07	6		PWY-6383	mono-trans, poly-cis decaprenyl phosphate biosynthesis	E2.5.1.68; short-chain Z-isoprenyl diphosphate synthase [EC:2.5.1.68]	0.995738	2.5.1.68
Brevibacterium	K12503	infected_chlam	6.30763e-07	6		PWY-6383	mono-trans, poly-cis decaprenyl phosphate biosynthesis	E2.5.1.68; short-chain Z-isoprenyl diphosphate synthase [EC:2.5.1.68]	0.995738	2.5.1.68
Klebsiella	K12503	infected_chlam	2.62653e-07	2		PWY-6383	mono-trans, poly-cis decaprenyl phosphate biosynthesis	E2.5.1.68; short-chain Z-isoprenyl diphosphate synthase [EC:2.5.1.68]	0.995738	2.5.1.68
Enemella	K12503	infected_chlam	2.45984e-07	2		PWY-6383	mono-trans, poly-cis decaprenyl phosphate biosynthesis	E2.5.1.68; short-chain Z-isoprenyl diphosphate synthase [EC:2.5.1.68]	0.995738	2.5.1.68
Gordonia	K12503	infected_chlam	2.87273e-08	1		PWY-6383	mono-trans, poly-cis decaprenyl phosphate biosynthesis	E2.5.1.68; short-chain Z-isoprenyl diphosphate synthase [EC:2.5.1.68]	0.995738	2.5.1.68
Glutamicibacter	K12503	infected_chlam	2.81921e-08	3		PWY-6383	mono-trans, poly-cis decaprenyl phosphate biosynthesis	E2.5.1.68; short-chain Z-isoprenyl diphosphate synthase [EC:2.5.1.68]	0.995738	2.5.1.68
Falsochrobactrum	K12503	infected_chlam	5.73802e-09	3		PWY-6383	mono-trans, poly-cis decaprenyl phosphate biosynthesis	E2.5.1.68; short-chain Z-isoprenyl diphosphate synthase [EC:2.5.1.68]	0.995738	2.5.1.68
Enterobacteriaceae	K12503	infected_chlam	8.4321e-67	3		PWY-6383	mono-trans, poly-cis decaprenyl phosphate biosynthesis	E2.5.1.68; short-chain Z-isoprenyl diphosphate synthase [EC:2.5.1.68]	0.995738	2.5.1.68
Eggerthellaceae	K13787	uninfected_chlam	4.47616e-06	33		PWY-6383	mono-trans, poly-cis decaprenyl phosphate biosynthesis	idsA; geranylgeranyl diphosphate synthase, type I [EC:2.5.1.1 2.5.1.10 2.5.1.29]	0.589713	2.5.1.1
Corynebacterium	K13787	uninfected_chlam	5.12638e-07	5		PWY-6383	mono-trans, poly-cis decaprenyl phosphate biosynthesis	idsA; geranylgeranyl diphosphate synthase, type I [EC:2.5.1.1 2.5.1.10 2.5.1.29]	0.589713	2.5.1.1
Eggerthella	K13787	uninfected_chlam	4.44603e-07	6		PWY-6383	mono-trans, poly-cis decaprenyl phosphate biosynthesis	idsA; geranylgeranyl diphosphate synthase, type I [EC:2.5.1.1 2.5.1.10 2.5.1.29]	0.589713	2.5.1.1
Brevilactibacter	K13787	uninfected_chlam	2.92282e-07	2		PWY-6383	mono-trans, poly-cis decaprenyl phosphate biosynthesis	idsA; geranylgeranyl diphosphate synthase, type I [EC:2.5.1.1 2.5.1.10 2.5.1.29]	0.589713	2.5.1.1
Gordonibacter	K13787	uninfected_chlam	2.0022e-07	3		PWY-6383	mono-trans, poly-cis decaprenyl phosphate biosynthesis	idsA; geranylgeranyl diphosphate synthase, type I [EC:2.5.1.1 2.5.1.10 2.5.1.29]	0.589713	2.5.1.1
Enemella	K13787	uninfected_chlam	1.47285e-07	2		PWY-6383	mono-trans, poly-cis decaprenyl phosphate biosynthesis	idsA; geranylgeranyl diphosphate synthase, type I [EC:2.5.1.1 2.5.1.10 2.5.1.29]	0.589713	2.5.1.1
Brevibacterium	K13787	uninfected_chlam	1.07049e-07	5		PWY-6383	mono-trans, poly-cis decaprenyl phosphate biosynthesis	idsA; geranylgeranyl diphosphate synthase, type I [EC:2.5.1.1 2.5.1.10 2.5.1.29]	0.589713	2.5.1.1
Bifidobacterium	K13787	uninfected_chlam	6.31242e-08	1		PWY-6383	mono-trans, poly-cis decaprenyl phosphate biosynthesis	idsA; geranylgeranyl diphosphate synthase, type I [EC:2.5.1.1 2.5.1.10 2.5.1.29]	0.589713	2.5.1.1
Gordonia	K13787	uninfected_chlam	5.85553e-08	2		PWY-6383	mono-trans, poly-cis decaprenyl phosphate biosynthesis	idsA; geranylgeranyl diphosphate synthase, type I [EC:2.5.1.1 2.5.1.10 2.5.1.29]	0.589713	2.5.1.1
Dietzia	K13787	infected_chlam	3.82446e-06	9		PWY-6383	mono-trans, poly-cis decaprenyl phosphate biosynthesis	idsA; geranylgeranyl diphosphate synthase, type I [EC:2.5.1.1 2.5.1.10 2.5.1.29]	0.589713	2.5.1.1
Eggerthellaceae	K13787	infected_chlam	1.79396e-06	13		PWY-6383	mono-trans, poly-cis decaprenyl phosphate biosynthesis	idsA; geranylgeranyl diphosphate synthase, type I [EC:2.5.1.1 2.5.1.10 2.5.1.29]	0.589713	2.5.1.1
Bowdeniella	K13787	infected_chlam	1.31708e-06	3		PWY-6383	mono-trans, poly-cis decaprenyl phosphate biosynthesis	idsA; geranylgeranyl diphosphate synthase, type I [EC:2.5.1.1 2.5.1.10 2.5.1.29]	0.589713	2.5.1.1
Brevilactibacter	K13787	infected_chlam	6.82154e-07	6		PWY-6383	mono-trans, poly-cis decaprenyl phosphate biosynthesis	idsA; geranylgeranyl diphosphate synthase, type I [EC:2.5.1.1 2.5.1.10 2.5.1.29]	0.589713	2.5.1.1
Corynebacterium	K13787	infected_chlam	6.65271e-07	9		PWY-6383	mono-trans, poly-cis decaprenyl phosphate biosynthesis	idsA; geranylgeranyl diphosphate synthase, type I [EC:2.5.1.1 2.5.1.10 2.5.1.29]	0.589713	2.5.1.1
Brevibacterium	K13787	infected_chlam	5.21316e-07	6		PWY-6383	mono-trans, poly-cis decaprenyl phosphate biosynthesis	idsA; geranylgeranyl diphosphate synthase, type I [EC:2.5.1.1 2.5.1.10 2.5.1.29]	0.589713	2.5.1.1
Enemella	K13787	infected_chlam	2.41563e-07	2		PWY-6383	mono-trans, poly-cis decaprenyl phosphate biosynthesis	idsA; geranylgeranyl diphosphate synthase, type I [EC:2.5.1.1 2.5.1.10 2.5.1.29]	0.589713	2.5.1.1
Gordonibacter	K13787	infected_chlam	1.1143e-07	3		PWY-6383	mono-trans, poly-cis decaprenyl phosphate biosynthesis	idsA; geranylgeranyl diphosphate synthase, type I [EC:2.5.1.1 2.5.1.10 2.5.1.29]	0.589713	2.5.1.1
Bifidobacterium	K13787	infected_chlam	1.01504e-07	4		PWY-6383	mono-trans, poly-cis decaprenyl phosphate biosynthesis	idsA; geranylgeranyl diphosphate synthase, type I [EC:2.5.1.1 2.5.1.10 2.5.1.29]	0.589713	2.5.1.1
Gordonia	K13787	infected_chlam	5.1962e-08	1		PWY-6383	mono-trans, poly-cis decaprenyl phosphate biosynthesis	idsA; geranylgeranyl diphosphate synthase, type I [EC:2.5.1.1 2.5.1.10 2.5.1.29]	0.589713	2.5.1.1
Eggerthella	K13787	infected_chlam	1.59957e-08	4		PWY-6383	mono-trans, poly-cis decaprenyl phosphate biosynthesis	idsA; geranylgeranyl diphosphate synthase, type I [EC:2.5.1.1 2.5.1.10 2.5.1.29]	0.589713	2.5.1.1
Glutamicibacter	K13787	infected_chlam	1.52601e-08	3		PWY-6383	mono-trans, poly-cis decaprenyl phosphate biosynthesis	idsA; geranylgeranyl diphosphate synthase, type I [EC:2.5.1.1 2.5.1.10 2.5.1.29]	0.589713	2.5.1.1
Corynebacterium	K15521	uninfected_chlam	7.45832e-07	5		PWY1G-0	mycothiol biosynthesis	mshA; D-inositol-3-phosphate glycosyltransferase [EC:2.4.1.250]	0.995627	2.4.1.250
Enemella	K15521	uninfected_chlam	3.17121e-07	2		PWY1G-0	mycothiol biosynthesis	mshA; D-inositol-3-phosphate glycosyltransferase [EC:2.4.1.250]	0.995627	2.4.1.250
Brevibacterium	K15521	uninfected_chlam	3.16712e-07	5		PWY1G-0	mycothiol biosynthesis	mshA; D-inositol-3-phosphate glycosyltransferase [EC:2.4.1.250]	0.995627	2.4.1.250
Brevilactibacter	K15521	uninfected_chlam	3.08335e-07	2		PWY1G-0	mycothiol biosynthesis	mshA; D-inositol-3-phosphate glycosyltransferase [EC:2.4.1.250]	0.995627	2.4.1.250
Gordonia	K15521	uninfected_chlam	2.45171e-07	2		PWY1G-0	mycothiol biosynthesis	mshA; D-inositol-3-phosphate glycosyltransferase [EC:2.4.1.250]	0.995627	2.4.1.250
Glutamicibacter	K15521	uninfected_chlam	9.54303e-08	2		PWY1G-0	mycothiol biosynthesis	mshA; D-inositol-3-phosphate glycosyltransferase [EC:2.4.1.250]	0.995627	2.4.1.250
Klebsiella	K15521	uninfected_chlam	1.30455e-127	2		PWY1G-0	mycothiol biosynthesis	mshA; D-inositol-3-phosphate glycosyltransferase [EC:2.4.1.250]	0.995627	2.4.1.250
Dietzia	K15521	infected_chlam	3.9419e-06	9		PWY1G-0	mycothiol biosynthesis	mshA; D-inositol-3-phosphate glycosyltransferase [EC:2.4.1.250]	0.995627	2.4.1.250
Corynebacterium	K15521	infected_chlam	1.96651e-06	9		PWY1G-0	mycothiol biosynthesis	mshA; D-inositol-3-phosphate glycosyltransferase [EC:2.4.1.250]	0.995627	2.4.1.250
Bowdeniella	K15521	infected_chlam	1.2969e-06	3		PWY1G-0	mycothiol biosynthesis	mshA; D-inositol-3-phosphate glycosyltransferase [EC:2.4.1.250]	0.995627	2.4.1.250
Brevilactibacter	K15521	infected_chlam	7.29041e-07	6		PWY1G-0	mycothiol biosynthesis	mshA; D-inositol-3-phosphate glycosyltransferase [EC:2.4.1.250]	0.995627	2.4.1.250
Brevibacterium	K15521	infected_chlam	6.31509e-07	6		PWY1G-0	mycothiol biosynthesis	mshA; D-inositol-3-phosphate glycosyltransferase [EC:2.4.1.250]	0.995627	2.4.1.250
Klebsiella	K15521	infected_chlam	2.62653e-07	2		PWY1G-0	mycothiol biosynthesis	mshA; D-inositol-3-phosphate glycosyltransferase [EC:2.4.1.250]	0.995627	2.4.1.250
Enemella	K15521	infected_chlam	2.45984e-07	2		PWY1G-0	mycothiol biosynthesis	mshA; D-inositol-3-phosphate glycosyltransferase [EC:2.4.1.250]	0.995627	2.4.1.250
Gordonia	K15521	infected_chlam	2.87273e-08	1		PWY1G-0	mycothiol biosynthesis	mshA; D-inositol-3-phosphate glycosyltransferase [EC:2.4.1.250]	0.995627	2.4.1.250
Glutamicibacter	K15521	infected_chlam	2.26535e-08	3		PWY1G-0	mycothiol biosynthesis	mshA; D-inositol-3-phosphate glycosyltransferase [EC:2.4.1.250]	0.995627	2.4.1.250
Enterobacteriaceae	K15521	infected_chlam	6.18634e-67	3		PWY1G-0	mycothiol biosynthesis	mshA; D-inositol-3-phosphate glycosyltransferase [EC:2.4.1.250]	0.995627	2.4.1.250
Dietzia	K15526	uninfected_chlam	7.5477e-07	5		PWY1G-0	mycothiol biosynthesis	mshC; L-cysteine:1D-myo-inositol 2-amino-2-deoxy-alpha-D-glucopyranoside ligase [EC:6.3.1.13]	0.995627	6.3.1.13
Corynebacterium	K15526	uninfected_chlam	7.45832e-07	5		PWY1G-0	mycothiol biosynthesis	mshC; L-cysteine:1D-myo-inositol 2-amino-2-deoxy-alpha-D-glucopyranoside ligase [EC:6.3.1.13]	0.995627	6.3.1.13
Enemella	K15526	uninfected_chlam	3.17121e-07	2		PWY1G-0	mycothiol biosynthesis	mshC; L-cysteine:1D-myo-inositol 2-amino-2-deoxy-alpha-D-glucopyranoside ligase [EC:6.3.1.13]	0.995627	6.3.1.13
Brevibacterium	K15526	uninfected_chlam	3.16712e-07	5		PWY1G-0	mycothiol biosynthesis	mshC; L-cysteine:1D-myo-inositol 2-amino-2-deoxy-alpha-D-glucopyranoside ligase [EC:6.3.1.13]	0.995627	6.3.1.13
Brevilactibacter	K15526	uninfected_chlam	3.08335e-07	2		PWY1G-0	mycothiol biosynthesis	mshC; L-cysteine:1D-myo-inositol 2-amino-2-deoxy-alpha-D-glucopyranoside ligase [EC:6.3.1.13]	0.995627	6.3.1.13
Gordonia	K15526	uninfected_chlam	2.45171e-07	2		PWY1G-0	mycothiol biosynthesis	mshC; L-cysteine:1D-myo-inositol 2-amino-2-deoxy-alpha-D-glucopyranoside ligase [EC:6.3.1.13]	0.995627	6.3.1.13
Glutamicibacter	K15526	uninfected_chlam	9.54303e-08	2		PWY1G-0	mycothiol biosynthesis	mshC; L-cysteine:1D-myo-inositol 2-amino-2-deoxy-alpha-D-glucopyranoside ligase [EC:6.3.1.13]	0.995627	6.3.1.13
Klebsiella	K15526	uninfected_chlam	7.96807e-128	2		PWY1G-0	mycothiol biosynthesis	mshC; L-cysteine:1D-myo-inositol 2-amino-2-deoxy-alpha-D-glucopyranoside ligase [EC:6.3.1.13]	0.995627	6.3.1.13
Dietzia	K15526	infected_chlam	3.9419e-06	9		PWY1G-0	mycothiol biosynthesis	mshC; L-cysteine:1D-myo-inositol 2-amino-2-deoxy-alpha-D-glucopyranoside ligase [EC:6.3.1.13]	0.995627	6.3.1.13
Corynebacterium	K15526	infected_chlam	1.96651e-06	9		PWY1G-0	mycothiol biosynthesis	mshC; L-cysteine:1D-myo-inositol 2-amino-2-deoxy-alpha-D-glucopyranoside ligase [EC:6.3.1.13]	0.995627	6.3.1.13
Bowdeniella	K15526	infected_chlam	1.2969e-06	3		PWY1G-0	mycothiol biosynthesis	mshC; L-cysteine:1D-myo-inositol 2-amino-2-deoxy-alpha-D-glucopyranoside ligase [EC:6.3.1.13]	0.995627	6.3.1.13
Brevilactibacter	K15526	infected_chlam	7.29041e-07	6		PWY1G-0	mycothiol biosynthesis	mshC; L-cysteine:1D-myo-inositol 2-amino-2-deoxy-alpha-D-glucopyranoside ligase [EC:6.3.1.13]	0.995627	6.3.1.13
Brevibacterium	K15526	infected_chlam	6.31509e-07	6		PWY1G-0	mycothiol biosynthesis	mshC; L-cysteine:1D-myo-inositol 2-amino-2-deoxy-alpha-D-glucopyranoside ligase [EC:6.3.1.13]	0.995627	6.3.1.13
Klebsiella	K15526	infected_chlam	2.62653e-07	2		PWY1G-0	mycothiol biosynthesis	mshC; L-cysteine:1D-myo-inositol 2-amino-2-deoxy-alpha-D-glucopyranoside ligase [EC:6.3.1.13]	0.995627	6.3.1.13
Enemella	K15526	infected_chlam	2.45984e-07	2		PWY1G-0	mycothiol biosynthesis	mshC; L-cysteine:1D-myo-inositol 2-amino-2-deoxy-alpha-D-glucopyranoside ligase [EC:6.3.1.13]	0.995627	6.3.1.13
Gordonia	K15526	infected_chlam	2.87273e-08	1		PWY1G-0	mycothiol biosynthesis	mshC; L-cysteine:1D-myo-inositol 2-amino-2-deoxy-alpha-D-glucopyranoside ligase [EC:6.3.1.13]	0.995627	6.3.1.13
Glutamicibacter	K15526	infected_chlam	2.26535e-08	3		PWY1G-0	mycothiol biosynthesis	mshC; L-cysteine:1D-myo-inositol 2-amino-2-deoxy-alpha-D-glucopyranoside ligase [EC:6.3.1.13]	0.995627	6.3.1.13
Enterobacteriaceae	K15526	infected_chlam	3.77855e-67	3		PWY1G-0	mycothiol biosynthesis	mshC; L-cysteine:1D-myo-inositol 2-amino-2-deoxy-alpha-D-glucopyranoside ligase [EC:6.3.1.13]	0.995627	6.3.1.13
Dietzia	K15525	uninfected_chlam	7.504e-07	5		PWY1G-0	mycothiol biosynthesis	mshB; N-acetyl-1-D-myo-inositol-2-amino-2-deoxy-alpha-D-glucopyranoside deacetylase [EC:3.5.1.103]	0.992899	3.5.1.103
Corynebacterium	K15525	uninfected_chlam	7.46145e-07	5		PWY1G-0	mycothiol biosynthesis	mshB; N-acetyl-1-D-myo-inositol-2-amino-2-deoxy-alpha-D-glucopyranoside deacetylase [EC:3.5.1.103]	0.992899	3.5.1.103
Brevibacterium	K15525	uninfected_chlam	3.64524e-07	5		PWY1G-0	mycothiol biosynthesis	mshB; N-acetyl-1-D-myo-inositol-2-amino-2-deoxy-alpha-D-glucopyranoside deacetylase [EC:3.5.1.103]	0.992899	3.5.1.103
Brevilactibacter	K15525	uninfected_chlam	3.42221e-07	2		PWY1G-0	mycothiol biosynthesis	mshB; N-acetyl-1-D-myo-inositol-2-amino-2-deoxy-alpha-D-glucopyranoside deacetylase [EC:3.5.1.103]	0.992899	3.5.1.103
Enemella	K15525	uninfected_chlam	3.34635e-07	2		PWY1G-0	mycothiol biosynthesis	mshB; N-acetyl-1-D-myo-inositol-2-amino-2-deoxy-alpha-D-glucopyranoside deacetylase [EC:3.5.1.103]	0.992899	3.5.1.103
Gordonia	K15525	uninfected_chlam	2.45446e-07	2		PWY1G-0	mycothiol biosynthesis	mshB; N-acetyl-1-D-myo-inositol-2-amino-2-deoxy-alpha-D-glucopyranoside deacetylase [EC:3.5.1.103]	0.992899	3.5.1.103
Klebsiella	K15525	uninfected_chlam	1.07441e-127	2		PWY1G-0	mycothiol biosynthesis	mshB; N-acetyl-1-D-myo-inositol-2-amino-2-deoxy-alpha-D-glucopyranoside deacetylase [EC:3.5.1.103]	0.992899	3.5.1.103
Dietzia	K15525	infected_chlam	3.93135e-06	9		PWY1G-0	mycothiol biosynthesis	mshB; N-acetyl-1-D-myo-inositol-2-amino-2-deoxy-alpha-D-glucopyranoside deacetylase [EC:3.5.1.103]	0.992899	3.5.1.103
Corynebacterium	K15525	infected_chlam	1.95972e-06	9		PWY1G-0	mycothiol biosynthesis	mshB; N-acetyl-1-D-myo-inositol-2-amino-2-deoxy-alpha-D-glucopyranoside deacetylase [EC:3.5.1.103]	0.992899	3.5.1.103
Bowdeniella	K15525	infected_chlam	1.27311e-06	3		PWY1G-0	mycothiol biosynthesis	mshB; N-acetyl-1-D-myo-inositol-2-amino-2-deoxy-alpha-D-glucopyranoside deacetylase [EC:3.5.1.103]	0.992899	3.5.1.103
Brevilactibacter	K15525	infected_chlam	7.77106e-07	6		PWY1G-0	mycothiol biosynthesis	mshB; N-acetyl-1-D-myo-inositol-2-amino-2-deoxy-alpha-D-glucopyranoside deacetylase [EC:3.5.1.103]	0.992899	3.5.1.103
Brevibacterium	K15525	infected_chlam	6.23395e-07	6		PWY1G-0	mycothiol biosynthesis	mshB; N-acetyl-1-D-myo-inositol-2-amino-2-deoxy-alpha-D-glucopyranoside deacetylase [EC:3.5.1.103]	0.992899	3.5.1.103
Klebsiella	K15525	infected_chlam	2.62653e-07	2		PWY1G-0	mycothiol biosynthesis	mshB; N-acetyl-1-D-myo-inositol-2-amino-2-deoxy-alpha-D-glucopyranoside deacetylase [EC:3.5.1.103]	0.992899	3.5.1.103
Enemella	K15525	infected_chlam	2.45984e-07	2		PWY1G-0	mycothiol biosynthesis	mshB; N-acetyl-1-D-myo-inositol-2-amino-2-deoxy-alpha-D-glucopyranoside deacetylase [EC:3.5.1.103]	0.992899	3.5.1.103
Gordonia	K15525	infected_chlam	5.25585e-08	1		PWY1G-0	mycothiol biosynthesis	mshB; N-acetyl-1-D-myo-inositol-2-amino-2-deoxy-alpha-D-glucopyranoside deacetylase [EC:3.5.1.103]	0.992899	3.5.1.103
Enterobacteriaceae	K15525	infected_chlam	1.00246e-66	3		PWY1G-0	mycothiol biosynthesis	mshB; N-acetyl-1-D-myo-inositol-2-amino-2-deoxy-alpha-D-glucopyranoside deacetylase [EC:3.5.1.103]	0.992899	3.5.1.103
SFMI01	K15520	uninfected_chlam	1.32698e-06	13		PWY1G-0	mycothiol biosynthesis	mshD; mycothiol synthase [EC:2.3.1.189]	0.971514	2.3.1.189
Corynebacterium	K15520	uninfected_chlam	7.31862e-07	5		PWY1G-0	mycothiol biosynthesis	mshD; mycothiol synthase [EC:2.3.1.189]	0.971514	2.3.1.189
Dietzia	K15520	uninfected_chlam	6.93526e-07	5		PWY1G-0	mycothiol biosynthesis	mshD; mycothiol synthase [EC:2.3.1.189]	0.971514	2.3.1.189
Brevibacterium	K15520	uninfected_chlam	2.8921e-07	5		PWY1G-0	mycothiol biosynthesis	mshD; mycothiol synthase [EC:2.3.1.189]	0.971514	2.3.1.189
Brevilactibacter	K15520	uninfected_chlam	2.89023e-07	2		PWY1G-0	mycothiol biosynthesis	mshD; mycothiol synthase [EC:2.3.1.189]	0.971514	2.3.1.189
Enemella	K15520	uninfected_chlam	2.85372e-07	2		PWY1G-0	mycothiol biosynthesis	mshD; mycothiol synthase [EC:2.3.1.189]	0.971514	2.3.1.189
Gordonia	K15520	uninfected_chlam	2.55888e-07	2		PWY1G-0	mycothiol biosynthesis	mshD; mycothiol synthase [EC:2.3.1.189]	0.971514	2.3.1.189
Glutamicibacter	K15520	uninfected_chlam	9.18786e-08	2		PWY1G-0	mycothiol biosynthesis	mshD; mycothiol synthase [EC:2.3.1.189]	0.971514	2.3.1.189
Clostridium	K15520	uninfected_chlam	9.62491e-09	2		PWY1G-0	mycothiol biosynthesis	mshD; mycothiol synthase [EC:2.3.1.189]	0.971514	2.3.1.189
Klebsiella	K15520	uninfected_chlam	4.25615e-128	2		PWY1G-0	mycothiol biosynthesis	mshD; mycothiol synthase [EC:2.3.1.189]	0.971514	2.3.1.189
Dietzia	K15520	infected_chlam	3.85631e-06	9		PWY1G-0	mycothiol biosynthesis	mshD; mycothiol synthase [EC:2.3.1.189]	0.971514	2.3.1.189
Corynebacterium	K15520	infected_chlam	1.88467e-06	9		PWY1G-0	mycothiol biosynthesis	mshD; mycothiol synthase [EC:2.3.1.189]	0.971514	2.3.1.189
Bowdeniella	K15520	infected_chlam	1.27983e-06	3		PWY1G-0	mycothiol biosynthesis	mshD; mycothiol synthase [EC:2.3.1.189]	0.971514	2.3.1.189
Brevilactibacter	K15520	infected_chlam	6.99476e-07	6		PWY1G-0	mycothiol biosynthesis	mshD; mycothiol synthase [EC:2.3.1.189]	0.971514	2.3.1.189
SFMI01	K15520	infected_chlam	6.35865e-07	14		PWY1G-0	mycothiol biosynthesis	mshD; mycothiol synthase [EC:2.3.1.189]	0.971514	2.3.1.189
Brevibacterium	K15520	infected_chlam	6.1443e-07	6		PWY1G-0	mycothiol biosynthesis	mshD; mycothiol synthase [EC:2.3.1.189]	0.971514	2.3.1.189
Klebsiella	K15520	infected_chlam	2.62653e-07	2		PWY1G-0	mycothiol biosynthesis	mshD; mycothiol synthase [EC:2.3.1.189]	0.971514	2.3.1.189
Enemella	K15520	infected_chlam	2.45556e-07	2		PWY1G-0	mycothiol biosynthesis	mshD; mycothiol synthase [EC:2.3.1.189]	0.971514	2.3.1.189
Gordonia	K15520	infected_chlam	5.25585e-08	1		PWY1G-0	mycothiol biosynthesis	mshD; mycothiol synthase [EC:2.3.1.189]	0.971514	2.3.1.189
Clostridium	K15520	infected_chlam	2.28547e-08	3		PWY1G-0	mycothiol biosynthesis	mshD; mycothiol synthase [EC:2.3.1.189]	0.971514	2.3.1.189
Glutamicibacter	K15520	infected_chlam	2.17753e-08	3		PWY1G-0	mycothiol biosynthesis	mshD; mycothiol synthase [EC:2.3.1.189]	0.971514	2.3.1.189
Enterobacteriaceae	K15520	infected_chlam	3.46908e-67	3		PWY1G-0	mycothiol biosynthesis	mshD; mycothiol synthase [EC:2.3.1.189]	0.971514	2.3.1.189

### Sheet: Table 8_5
Pathway	Pathway_Name	N_ECs	N_Genes	N_Taxa_uninfected_chlam	N_Taxa_infected_chlam	N_Taxa_Total	Total_Linkages	KOs_Total_Database	KOs_Filtered	KOs_Detected	KOs_Significant	Coverage
PWY-6397	mycolyl-arabinogalactan-peptidoglycan complex biosynthesis	7	7	8	10	10	83	12	7	7	0	0.583
PWY-7237	myo-, chiro- and scillo-inositol degradation	7	6	15	19	21	113	8	6	6	0	0.75
PWY1G-0	mycothiol biosynthesis	4	4	10	12	12	74	5	4	4	0	0.8
