## Supplementary material for "Microbial community profiles of the snake cloaca in the presence and absence of *Chlamydiota*": Table_S5

### Sheet: Table S5_1
Parameter	Value
Primary_Variable	Sample_group
Positive_Class	infected_chlam
Confounders	Sex, Husbandry_updated
Selected_Genera	12
Stable_Genera	4
Prevalence_Threshold	0.1
Abundance_Cutoff	1e-04
Bootstrap_Iterations	999
Stability_Cutoff	60

### Sheet: Table S5_2
Rank	Genus	Coefficient	Direction	Selection_Frequency	Stable	Mean_Infected	Mean_Uninfected	Fold_Change	Log2_FC	Prevalence_Infected	Prevalence_Uninfected	Prevalence_Overall
1	Corynebacterium	0.200003	Higher in infected	73.3734	TRUE	0.00377951	0.00164666	2.29526	1.19866	36	18.5185	26.9231
2	Chlamydophila	0.165045	Higher in infected	78.5786	TRUE	0.0234071	0			24	0	11.5385
3	Lachnospiraceae_gen	-0.145994	Higher in uninfected	79.3794	TRUE	0.0227272	0.047381	0.479669	-1.05989	88	100	94.2308
6	Copromonas	-0.0705542	Higher in uninfected	60.6607	TRUE	0.00584814	0.0180906	0.323269	-1.62919	32	44.4444	38.4615
