## Supplementary material for "Microbial community profiles of the snake cloaca in the presence and absence of *Chlamydiota*": Table_S4

### Sheet: Table S4_1
Variable	SumOfSquares	VarianceExplained_Percent	F_value	P_value	Significance
Infection_status	0.567737	3.5	1.88095	0.004	**
Sex	0.387872	2.39	1.28505	0.061	ns
Husbandry	1.39705	8.6	1.54284	0.001	**
Residual	13.8844	85.51

### Sheet: Table S4_2
Variable	SumOfSquares	VarianceExplained_Percent	F_value	P_value	Significance
Infection_status	0.447172	2.33	1.22164	0.174	ns
Sex	0.450652	2.35	1.23115	0.138	ns
Husbandry	1.45681	7.59	1.32663	0.015	*
Residual	16.8379	87.73

### Sheet: Table S4_3
distance	CAP1	CAP2	Genus	Vector_length
jaccard	-0.13986	0.663098	Achromobacter	0.677687
jaccard	-0.57031	0.0776281	Salmonella_692099	0.575569
jaccard	-0.421627	-0.322412	Photorhabdus	0.530772
jaccard	0.445918	0.167577	Citrobacter_A_692098	0.476366
jaccard	0.0499379	-0.423905	Brucella_498859	0.426837
jaccard	-0.20828	0.261344	Morganella	0.334188
jaccard	-0.13136	-0.27551	Eggerthellaceae_gen	0.305223
jaccard	0.248035	0.0503763	Lysobacter_B_615592	0.253099
bray-curtis	0.0173974	0.718492	Achromobacter	0.718702
bray-curtis	-0.157892	0.573211	Morganella	0.59456
bray-curtis	-0.538533	-0.115376	Salmonella_692099	0.550753
bray-curtis	-0.476083	-0.0863803	Photorhabdus	0.483856
bray-curtis	0.442707	-0.10057	Citrobacter_A_692098	0.453986
bray-curtis	-0.207816	-0.151354	Campylobacter_B	0.25709
bray-curtis	0.23062	0.0127218	Lysobacter_B_615592	0.230971
bray-curtis	-0.109981	-0.184655	Chlamydophila	0.214926
