## Supplementary material for "Microbial community profiles of the snake cloaca in the presence and absence of *Chlamydiota*": Table_S1

### Sheet: Table_S1
Sample_ID	Raw_Reads	Reads_After_Filtering	Reads_After_Chimera_Removal	Final_Reads	Observed_ASVs
S_19442	302045	231341	227194	4993	109
S_19444	10184	7514	6962	5000	73
S_19445	97668	74599	74007	5000	38
S_19446	826325	633712	620166	4998	70
S_19447	111748	85961	85353	4997	44
S_19449	25550	19449	18909	4998	91
S_19451	22447	17224	16981	4998	31
S_19453	43892	33787	33399	4999	63
S_19455	501890	386132	377686	4993	54
S_19456	95963	73293	72739	5000	45
S_19458	38092	28904	28303	5001	59
S_19459	42554	32160	31604	5001	37
S_19460	15008	11259	10754	5001	70
S_19461	127836	97757	96846	4997	44
S_19464	10811	8149	8001	5003	33
S_19469	8421	6440	6283	4999	22
S_19472	319501	244749	241568	5000	41
S_19476	33339	25502	23734	4999	59
S_19477	97896	75379	74662	4998	37
S_19479	280023	215436	213316	5000	37
S_19481	19417	14900	14628	5005	56
S_19483	25650	19711	19426	4999	61
S_19485	11554	8635	8505	4997	22
S_19490	22832	17470	17162	5001	30
S_19491	27566	20870	20730	5000	32
S_19497	13671	10409	10340	5001	24
S_19498	9421	7196	7067	5003	20
S_19499	30357	23364	22730	5001	59
S_19500	13988	10499	10278	4998	30
S_19505	25266	19367	19216	4997	52
S_19506	36456	27755	27320	4999	62
S_19510	11250	8411	8089	4999	54
S_19521	63832	48719	48171	5000	63
S_19529	12893	9644	8724	4998	96
S_19531	19280	14490	14206	5003	83
S_19545	44796	34373	34093	5002	44
S_19546	42545	32742	32210	4997	152
S_19547	53155	39148	36190	4999	148
S_19556	85951	65917	65577	5000	28
S_19560	56515	43466	43032	5005	74
S_19561	149371	114413	113194	4998	67
S_19562	48023	36501	36102	5001	64
S_19573	10831	8245	8139	5003	26
S_19574	24555	18792	18429	5003	48
S_19575	15440	11620	11307	4999	55
S_19588	228608	175248	153851	4990	45
S_19589	20351	15331	15039	5000	38
S_19592	37747	29067	28850	5003	70
S_19598	12260	9404	9282	5000	18
S_19602	82492	63086	61806	4992	42
S_19608	50968	39248	39033	5000	32
S_19617	11151	7849	7719	4999	17
