## Supplementary material for "Microbial community profiles of the snake cloaca in the presence and absence of *Chlamydiota*": Table_S3

### Sheet: Table S3_1
Distance	Variable	R2	Omega2	p_value	Significance
Bray-Curtis	Sample_group	0.0204	0.0016	0.374	ns
Bray-Curtis	Sex	0.0271	0.0085	0.138	ns
Bray-Curtis	Husbandry_updated	0.0834	0.0269	0.024	*
Jaccard	Sample_group	0.021	0.0035	0.261	ns
Jaccard	Sex	0.0182	0.0005	0.406	ns
Jaccard	Husbandry_updated	0.108	0.0559	0.001	**

### Sheet: Table S3_2
Distance	Comparison	Difference	Lower_CI	Upper_CI	p_value	Significance
Bray-Curtis	uninfected_chlam-infected_chlam	-0.0750279	-0.141208	-0.00884782	0.0270934	*
Jaccard	uninfected_chlam-infected_chlam	-0.0649076	-0.113429	-0.0163861	0.00976628	**

### Sheet: Table S3_3
Distance	Taxon	NMDS1	NMDS2	r2	p_value	Significance
Bray-Curtis	Salmonella_692099	-0.3216	-0.9469	0.2139	0.007	**
Bray-Curtis	Citrobacter_A_692098	0.2337	0.9723	0.0975	0.086	ns
Bray-Curtis	Klebsiella_724518	-0.9066	0.422	0.0549	0.245	ns
Bray-Curtis	Enterobacteriaceae_A_gen	-0.9304	0.3665	0.0479	0.284	ns
Bray-Curtis	Photorhabdus	0.137	-0.9906	0.2676	0.001	**
Bray-Curtis	Providencia_A_732258	-0.0795	0.9968	0.0784	0.137	ns
Bray-Curtis	Morganella	-0.7409	0.6716	0.1658	0.014	*
Bray-Curtis	Pseudomonas_E_650326	-0.1069	-0.9943	0.0131	0.724	ns
Bray-Curtis	Lysobacter_B_615592	-0.8956	0.4449	0.2639	0.001	**
Bray-Curtis	Achromobacter	0.9613	-0.2754	0.3993	0.001	**
Bray-Curtis	Eggerthellaceae_gen	0.8668	0.4986	0.0501	0.302	ns
Bray-Curtis	Bacteroides_H	0.6246	0.7809	0.402	0.001	**
Bray-Curtis	Clostridium_AQ	0.0864	0.9963	0.1325	0.039	*
Bray-Curtis	Campylobacter_B	-0.098	-0.9952	0.1546	0.021	*
Bray-Curtis	Lachnospiraceae_gen	0.6036	-0.7973	0.1883	0.006	**
Jaccard	Salmonella_692099	-0.9943	0.1062	0.127	0.037	*
Jaccard	Citrobacter_A_692098	0.2222	0.975	0.0791	0.123	ns
Jaccard	Klebsiella_724518	-0.2034	-0.9791	0.0318	0.433	ns
Jaccard	Enterobacteriaceae_A_gen	-0.1818	-0.9833	0.0269	0.489	ns
Jaccard	Photorhabdus	-0.9977	0.0676	0.0124	0.744	ns
Jaccard	Providencia_A_732258	0.6803	-0.733	0.0813	0.129	ns
Jaccard	Morganella	-0.8713	-0.4907	0.037	0.376	ns
Jaccard	Pseudomonas_E_650326	-0.2004	-0.9797	0.0365	0.391	ns
Jaccard	Lysobacter_B_615592	0.4687	0.8834	0.2443	0.005	**
Jaccard	Achromobacter	-0.8644	0.5028	0.0958	0.086	ns
Jaccard	Eggerthellaceae_gen	-0.2147	-0.9767	0.1119	0.046	*
Jaccard	Bacteroides_H	-0.0902	-0.9959	0.2593	0.002	**
Jaccard	Clostridium_AQ	-0.4246	0.9054	0.0014	0.967	ns
Jaccard	Campylobacter_B	-0.4272	0.9041	0.1285	0.052	ns
Jaccard	Lachnospiraceae_gen	0.9171	0.3987	0.0186	0.629	ns
