## Supplementary material for "Microbial community profiles of the snake cloaca in the presence and absence of *Chlamydiota*": Table_S7

### Sheet: Table S7_1
Sample group	From	To	Weight	Interaction
infected	Corynebacterium	Eggerthellaceae_gen	0.712356	Positive
infected	Enterobacteriaceae_A_gen	Escherichia_710834	0.676778	Positive
infected	Enterobacteriaceae_A_gen	Klebsiella_724518	0.607	Positive
infected	Enterobacteriaceae_A_gen	Pseudomonas_E_650326	0.581124	Positive
infected	Enterobacteriaceae_A_gen	Klebsiella_711353	0.567304	Positive
infected	Brucella_498859	Stenotrophomonas_A_615274	0.56464	Positive
infected	Anaerovorax	Dethiosulfovibrionaceae_gen	0.55982	Positive
infected	Escherichia_710834	Pseudomonas_E_650326	0.558229	Positive
infected	Dethiosulfovibrionaceae_gen	Proteiniphilum	0.557993	Positive
infected	Jonquetella	Neisseriaceae_563222_g	0.556437	Positive
infected	Escherichia_710834	Klebsiella_711353	0.55519	Positive
infected	Dethiosulfovibrionaceae_gen	Enterocloster	0.547546	Positive
infected	Anaerovorax	Enterocloster	0.540519	Positive
infected	Desulfovibrio_R_446353	Enterocloster	0.53941	Positive
infected	Brevibacterium	Dietzia	0.532963	Positive
infected	Haoranjiania	Lysobacter_B_615592	0.532635	Positive
infected	Lysobacter_B_615592	Salmonella_692099	-0.52882	Negative
infected	Anaerovorax	Odoribacter_865974	0.515507	Positive
infected	Fusobacterium_C	Jonquetella	0.502145	Positive
infected	Jonquetella	Porphyromonas_A_859424	0.495216	Positive
infected	Copromonas	Lachnospiraceae_gen	0.493181	Positive
infected	Eggerthellaceae_gen	Photorhabdus	0.490978	Positive
infected	Jonquetella	Peptostreptococcales_fam_gen	0.490237	Positive
infected	Chlamydophila	SFMI01	0.488786	Positive
infected	Bowdeniella	Lysobacter_B_615592	0.486321	Positive
infected	Bacteroides_H	Clostridium_AQ	0.478866	Positive
infected	Neisseriaceae_563222_g	Porphyromonas_A_859424	0.477186	Positive
infected	Akkermansia	Parabacteroides_B_862066	0.473042	Positive
infected	Escherichia_710834	Klebsiella_724518	0.471874	Positive
infected	Neisseriaceae_563222_g	Peptostreptococcales_fam_gen	0.462781	Positive
infected	Brucella_498859	Sphingobacterium	0.460857	Positive
infected	Morganella	Providencia_A_732258	0.456295	Positive
infected	Fusobacterium_C	Neisseriaceae_563222_g	0.456071	Positive
infected	Bowdeniella	Haoranjiania	0.455897	Positive
uninfected	Enterobacteriaceae_A_gen	Klebsiella_724518	0.76887	Positive
uninfected	Klebsiella_711353	Klebsiella_724518	0.658718	Positive
uninfected	Enterocloster	Salmonella_692099	-0.622044	Negative
uninfected	Escherichia_710834	Klebsiella_724518	0.621694	Positive
uninfected	Enterobacteriaceae_A_gen	Klebsiella_711353	0.61628	Positive
uninfected	Morganella	Salmonella_692099	0.611524	Positive
uninfected	Enterobacteriaceae_A_gen	Escherichia_710834	0.568164	Positive
uninfected	Enterobacteriaceae_A_gen	Providencia_A_732258	0.531798	Positive
uninfected	Escherichia_710834	Klebsiella_711353	0.529406	Positive
uninfected	Bacteroides_H	Salmonella_692099	-0.501581	Negative
uninfected	Achromobacter	Morganella	-0.493532	Negative
uninfected	Copromonas	Eggerthellaceae_gen	-0.471622	Negative
uninfected	Lachnospiraceae_gen	Photorhabdus	0.465626	Positive
uninfected	Bacteroides_H	Clostridium_AQ	0.461915	Positive

### Sheet: Table S7_2
Sample group	Genus	Cluster
infected	Achromobacter	0
infected	Alcaligenes	0
infected	Bifidobacterium_388775	0
infected	Bilophila/DTU012_g	0
infected	Brevilactibacter	0
infected	Burkholderiaceae_A_595422_gen	0
infected	Campylobacter_B	0
infected	Cellulosilyticaceae_g	0
infected	Chitinophagaceae_966727_gen	0
infected	Chryseobacterium_796614	0
infected	Citrobacter_A_692098	0
infected	Clostridium_P	0
infected	Clostridium_T	0
infected	Clostridium_X	0
infected	Eggerthella	0
infected	Enterococcus_B	0
infected	Enterococcus_H_360604	0
infected	Eubacterium_O_258270	0
infected	Falsochrobactrum	0
infected	Fusobacterium_A	0
infected	GCA-900066495	0
infected	Glutamicibacter	0
infected	Gordonibacter	0
infected	Helicobacter_J	0
infected	Hungatella_A_128155	0
infected	Lachnoclostridium_B	0
infected	Lachnospiraceae_g	0
infected	Lactobacillus	0
infected	Lactonifactor	0
infected	Negativicutes_ord_fam_gen	0
infected	Paraclostridium	0
infected	Paracoccus	0
infected	Proteus	0
infected	SFGY01	0
infected	Serratia_D_727363	0
infected	Sodaliphilus	0
infected	Staphylococcus	0
infected	Bowdeniella	1
infected	Haoranjiania	1
infected	Lysobacter_B_615592	1
infected	Salmonella_692099	1
infected	Anaerovorax	2
infected	Desulfovibrio_R_446353	2
infected	Dethiosulfovibrionaceae_gen	2
infected	Enterocloster	2
infected	Odoribacter_865974	2
infected	Proteiniphilum	2
infected	Fusobacterium_C	3
infected	Jonquetella	3
infected	Neisseriaceae_563222_g	3
infected	Peptostreptococcales_fam_gen	3
infected	Porphyromonas_A_859424	3
infected	Brucella_498859	4
infected	Sphingobacterium	4
infected	Stenotrophomonas_A_615274	4
infected	Corynebacterium	5
infected	Eggerthellaceae_gen	5
infected	Photorhabdus	5
infected	Morganella	6
infected	Providencia_A_732258	6
infected	Akkermansia	7
infected	Parabacteroides_B_862066	7
infected	Bacteroides_H	8
infected	Clostridium_AQ	8
infected	Chlamydophila	9
infected	SFMI01	9
infected	Enterobacteriaceae_A_gen	10
infected	Escherichia_710834	10
infected	Klebsiella_711353	10
infected	Klebsiella_724518	10
infected	Pseudomonas_E_650326	10
infected	Copromonas	11
infected	Lachnospiraceae_gen	11
infected	Brevibacterium	12
infected	Dietzia	12
uninfected	Akkermansia	0
uninfected	Alcaligenes	0
uninfected	Anaerovorax	0
uninfected	Bifidobacterium_388775	0
uninfected	Bilophila/DTU012_g	0
uninfected	Bowdeniella	0
uninfected	Brevibacterium	0
uninfected	Brevilactibacter	0
uninfected	Brucella_498859	0
uninfected	Burkholderiaceae_A_595422_gen	0
uninfected	Campylobacter_B	0
uninfected	Cellulosilyticaceae_g	0
uninfected	Chitinophagaceae_966727_gen	0
uninfected	Chlamydophila	0
uninfected	Chryseobacterium_796614	0
uninfected	Citrobacter_A_692098	0
uninfected	Clostridium_P	0
uninfected	Clostridium_T	0
uninfected	Clostridium_X	0
uninfected	Corynebacterium	0
uninfected	Desulfovibrio_R_446353	0
uninfected	Dethiosulfovibrionaceae_gen	0
uninfected	Dietzia	0
uninfected	Eggerthella	0
uninfected	Enterococcus_B	0
uninfected	Enterococcus_H_360604	0
uninfected	Eubacterium_O_258270	0
uninfected	Falsochrobactrum	0
uninfected	Fusobacterium_A	0
uninfected	Fusobacterium_C	0
uninfected	GCA-900066495	0
uninfected	Glutamicibacter	0
uninfected	Gordonibacter	0
uninfected	Haoranjiania	0
uninfected	Helicobacter_J	0
uninfected	Hungatella_A_128155	0
uninfected	Jonquetella	0
uninfected	Lachnoclostridium_B	0
uninfected	Lachnospiraceae_g	0
uninfected	Lactobacillus	0
uninfected	Lactonifactor	0
uninfected	Lysobacter_B_615592	0
uninfected	Negativicutes_ord_fam_gen	0
uninfected	Neisseriaceae_563222_g	0
uninfected	Odoribacter_865974	0
uninfected	Parabacteroides_B_862066	0
uninfected	Paraclostridium	0
uninfected	Paracoccus	0
uninfected	Peptostreptococcales_fam_gen	0
uninfected	Porphyromonas_A_859424	0
uninfected	Proteiniphilum	0
uninfected	Proteus	0
uninfected	Pseudomonas_E_650326	0
uninfected	SFGY01	0
uninfected	SFMI01	0
uninfected	Serratia_D_727363	0
uninfected	Sodaliphilus	0
uninfected	Sphingobacterium	0
uninfected	Staphylococcus	0
uninfected	Stenotrophomonas_A_615274	0
uninfected	Achromobacter	1
uninfected	Enterocloster	1
uninfected	Morganella	1
uninfected	Salmonella_692099	1
uninfected	Copromonas	2
uninfected	Eggerthellaceae_gen	2
uninfected	Enterobacteriaceae_A_gen	3
uninfected	Escherichia_710834	3
uninfected	Klebsiella_711353	3
uninfected	Klebsiella_724518	3
uninfected	Providencia_A_732258	3
uninfected	Bacteroides_H	4
uninfected	Clostridium_AQ	4
uninfected	Lachnospiraceae_gen	5
uninfected	Photorhabdus	5

### Sheet: Table S7_3
Sample group	Genus	Degree	Betweenness	Closeness	Eigenvector
infected	Dethiosulfovibrionaceae_gen	1.58512	0.4	1.33661
infected	Enterocloster	1.56516	0.4	1.32258
infected	Anaerovorax	1.55936	0.4	1.3222
infected	Proteiniphilum	0.52989	0	0.893808
infected	Desulfovibrio_R_446353	0.520109	0	0.880212
infected	Odoribacter_865974	0.507814	0	0.86844
infected	Brucella_498859	0	0	0
infected	Falsochrobactrum	0	0	0
infected	Paracoccus	0	0	0
infected	Serratia_D_727363	0	0	0
infected	Escherichia_710834	0	0	0
infected	Salmonella_692099	0	0	0
infected	Citrobacter_A_692098	0	0	0
infected	Klebsiella_711353	0	0	0
infected	Klebsiella_724518	0	0	0
infected	Enterobacteriaceae_A_gen	0	0	0
infected	Photorhabdus	0	0	0
infected	Providencia_A_732258	0	0	0
infected	Morganella	0	0	0
infected	Proteus	0	0	0
infected	Pseudomonas_E_650326	0	0	0
infected	Lysobacter_B_615592	0	0	0
infected	Stenotrophomonas_A_615274	0	0	0
infected	Achromobacter	0	0	0
infected	Alcaligenes	0	0	0
infected	Burkholderiaceae_A_595422_gen	0	0	0
infected	Neisseriaceae_563222_g	0	0	0
infected	Bilophila/DTU012_g	0	0	0
infected	Akkermansia	0	0	0
infected	Chlamydophila	0	0	0
infected	Brevilactibacter	0	0	0
infected	Brevibacterium	0	0	0
infected	Bowdeniella	0	0	0
infected	Bifidobacterium_388775	0	0	0
infected	Glutamicibacter	0	0	0
infected	Corynebacterium	0	0	0
infected	Dietzia	0	0	0
infected	Gordonibacter	0	0	0
infected	Eggerthella	0	0	0
infected	Eggerthellaceae_gen	0	0	0
infected	Chitinophagaceae_966727_gen	0	0	0
infected	Haoranjiania	0	0	0
infected	Chryseobacterium_796614	0	0	0
infected	Sphingobacterium	0	0	0
infected	Parabacteroides_B_862066	0	0	0
infected	Bacteroides_H	0	0	0
infected	Porphyromonas_A_859424	0	0	0
infected	Sodaliphilus	0	0	0
infected	Enterococcus_H_360604	0	0	0
infected	Enterococcus_B	0	0	0
infected	Lactobacillus	0	0	0
infected	Staphylococcus	0	0	0
infected	Clostridium_AQ	0	0	0
infected	Campylobacter_B	0	0	0
infected	Helicobacter_J	0	0	0
infected	Jonquetella	0	0	0
infected	Clostridium_X	0	0	0
infected	Clostridium_P	0	0	0
infected	Clostridium_T	0	0	0
infected	SFMI01	0	0	0
infected	Paraclostridium	0	0	0
infected	GCA-900066495	0	0	0
infected	Peptostreptococcales_fam_gen	0	0	0
infected	Eubacterium_O_258270	0	0	0
infected	Negativicutes_ord_fam_gen	0	0	0
infected	SFGY01	0	0	0
infected	Cellulosilyticaceae_g	0	0	0
infected	Fusobacterium_C	0	0	0
infected	Fusobacterium_A	0	0	0
infected	Lachnoclostridium_B	0	0	0
infected	Lactonifactor	0	0	0
infected	Lachnospiraceae_g	0	0	0
infected	Copromonas	0	0	0
infected	Lachnospiraceae_gen	0	0	0
infected	Hungatella_A_128155	0	0	0
uninfected	Salmonella_692099	0.792227	0.8	1.0912
uninfected	Morganella	0.695119	0.4	0.99382
uninfected	Bacteroides_H	0.614825	0.4	0.883112
uninfected	Clostridium_AQ	0.481307	0	0.726059
uninfected	Achromobacter	0.135844	0	0.581544
uninfected	Enterocloster	0.0994325	0	0.600306
uninfected	Brucella_498859	0	0	0
uninfected	Falsochrobactrum	0	0	0
uninfected	Paracoccus	0	0	0
uninfected	Serratia_D_727363	0	0	0
uninfected	Escherichia_710834	0	0	0
uninfected	Citrobacter_A_692098	0	0	0
uninfected	Klebsiella_711353	0	0	0
uninfected	Klebsiella_724518	0	0	0
uninfected	Enterobacteriaceae_A_gen	0	0	0
uninfected	Photorhabdus	0	0	0
uninfected	Providencia_A_732258	0	0	0
uninfected	Proteus	0	0	0
uninfected	Pseudomonas_E_650326	0	0	0
uninfected	Lysobacter_B_615592	0	0	0
uninfected	Stenotrophomonas_A_615274	0	0	0
uninfected	Alcaligenes	0	0	0
uninfected	Burkholderiaceae_A_595422_gen	0	0	0
uninfected	Neisseriaceae_563222_g	0	0	0
uninfected	Desulfovibrio_R_446353	0	0	0
uninfected	Bilophila/DTU012_g	0	0	0
uninfected	Akkermansia	0	0	0
uninfected	Chlamydophila	0	0	0
uninfected	Brevilactibacter	0	0	0
uninfected	Brevibacterium	0	0	0
uninfected	Bowdeniella	0	0	0
uninfected	Bifidobacterium_388775	0	0	0
uninfected	Glutamicibacter	0	0	0
uninfected	Corynebacterium	0	0	0
uninfected	Dietzia	0	0	0
uninfected	Gordonibacter	0	0	0
uninfected	Eggerthella	0	0	0
uninfected	Eggerthellaceae_gen	0	0	0
uninfected	Chitinophagaceae_966727_gen	0	0	0
uninfected	Haoranjiania	0	0	0
uninfected	Chryseobacterium_796614	0	0	0
uninfected	Sphingobacterium	0	0	0
uninfected	Parabacteroides_B_862066	0	0	0
uninfected	Proteiniphilum	0	0	0
uninfected	Porphyromonas_A_859424	0	0	0
uninfected	Odoribacter_865974	0	0	0
uninfected	Sodaliphilus	0	0	0
uninfected	Enterococcus_H_360604	0	0	0
uninfected	Enterococcus_B	0	0	0
uninfected	Lactobacillus	0	0	0
uninfected	Staphylococcus	0	0	0
uninfected	Campylobacter_B	0	0	0
uninfected	Helicobacter_J	0	0	0
uninfected	Dethiosulfovibrionaceae_gen	0	0	0
uninfected	Jonquetella	0	0	0
uninfected	Clostridium_X	0	0	0
uninfected	Clostridium_P	0	0	0
uninfected	Clostridium_T	0	0	0
uninfected	SFMI01	0	0	0
uninfected	Anaerovorax	0	0	0
uninfected	Paraclostridium	0	0	0
uninfected	GCA-900066495	0	0	0
uninfected	Peptostreptococcales_fam_gen	0	0	0
uninfected	Eubacterium_O_258270	0	0	0
uninfected	Negativicutes_ord_fam_gen	0	0	0
uninfected	SFGY01	0	0	0
uninfected	Cellulosilyticaceae_g	0	0	0
uninfected	Fusobacterium_C	0	0	0
uninfected	Fusobacterium_A	0	0	0
uninfected	Lachnoclostridium_B	0	0	0
uninfected	Lactonifactor	0	0	0
uninfected	Lachnospiraceae_g	0	0	0
uninfected	Copromonas	0	0	0
uninfected	Lachnospiraceae_gen	0	0	0
uninfected	Hungatella_A_128155	0	0	0
