## Supplementary material for "Microbial community profiles of the snake cloaca in the presence and absence of *Chlamydiota*": Table_S2

### Sheet: Table_S2
Sample_ID	Chlamydiota	Clade	Family	Genus	Species	Sex	Husbandry
S_19442	uninfected_chlam	Caenophidia	Viperidae	Vipera	Vipera aspis x latastei (hybride)	female	H1
S_19444	infected_chlam	Caenophidia	Viperidae	Vipera	Vipera aspis hugyi	female	H1
S_19445	uninfected_chlam	Caenophidia	Viperidae	Vipera	Vipera aspis x latastei (hybride)	female	H1
S_19446	uninfected_chlam	Caenophidia	Viperidae	Vipera	Vipera latastei	female	H4
S_19447	uninfected_chlam	Caenophidia	Viperidae	Vipera	Vipera raddai	male	H2
S_19449	uninfected_chlam	Caenophidia	Viperidae	Montivipera	Montivipera wagneri	female	H4
S_19451	uninfected_chlam	Caenophidia	Viperidae	Montivipera	Montivipera xanthina	male	H4
S_19453	infected_chlam	Caenophidia	Viperidae	Montivipera	Montivipera wagneri	male	H4
S_19455	infected_chlam	Caenophidia	Viperidae	Vipera	Vipera aspis x latastei (hybride)	female	H1
S_19456	uninfected_chlam	Caenophidia	Viperidae	Montivipera	Montivipera xanthina	male	H4
S_19458	uninfected_chlam	Caenophidia	Viperidae	Bitis	bitis arietans	male	H3
S_19459	uninfected_chlam	Caenophidia	Viperidae	Vipera	vipera ammodytes	male	H3
S_19460	uninfected_chlam	Caenophidia	Colubridae	Pantherophis	pantherophis guttatus	male	H3
S_19461	uninfected_chlam	Caenophidia	Viperidae	Montivipera	Montivipera raddei	male	H4
S_19464	uninfected_chlam	Caenophidia	Viperidae	Montivipera	Montivipera albizona	male	H4
S_19469	uninfected_chlam	Caenophidia	Viperidae	Vipera	Vipera a. ammodytes "Skutari see"	male	H1
S_19472	uninfected_chlam	Caenophidia	Viperidae	Montivipera	Montivipera bulgardaghica	female	H1
S_19476	uninfected_chlam	Caenophidia	Viperidae	Vipera	Vipera transcaucasiana	female	H1
S_19477	uninfected_chlam	Caenophidia	Viperidae	Montivipera	Montivipera bulgardaghica	male	H1
S_19479	uninfected_chlam	Caenophidia	Viperidae	Montivipera	Montivipera xanthina	male	H1
S_19481	uninfected_chlam	Caenophidia	Viperidae	Atheris	Atheris nischei	female	H1
S_19483	uninfected_chlam	Caenophidia	Viperidae	Montivipera	Montivipera bulgardaghica	female	H1
S_19485	uninfected_chlam	Caenophidia	Viperidae	Bitis	Bitis caudalis	female	H1
S_19490	uninfected_chlam	Caenophidia	Viperidae	Montivipera	Montivipera xanthina	female	H1
S_19491	uninfected_chlam	Caenophidia	Viperidae	Vipera	Vipera a. ammodytes "Skutari see"	female	H1
S_19497	uninfected_chlam	Caenophidia	Viperidae	Montivipera	Montivipera bulgardaghica	male	H1
S_19498	uninfected_chlam	Caenophidia	Viperidae	Vipera	Vipera a. ruffoi	male	H1
S_19499	uninfected_chlam	Caenophidia	Viperidae	Vipera	Vipera dinniki	female	H1
S_19500	uninfected_chlam	Caenophidia	Viperidae	Vipera	Vipera a. ammodytes "Ada"	female	H1
S_19505	uninfected_chlam	Caenophidia	Viperidae	Vipera	Vipera kaznakovi	female	H1
S_19506	infected_chlam	Caenophidia	Viperidae	Montivipera	Vipera vagneri	male	H2
S_19510	infected_chlam	Caenophidia	Viperidae	Vipera	Vipera ammodytes	male	H2
S_19521	infected_chlam	Caenophidia	Viperidae	Vipera	Vipera ammodytes	female	H2
S_19529	infected_chlam	Caenophidia	Viperidae	Bitis	Bitis gabonica rhinoceros (Gabun viper)	female	H2
S_19531	infected_chlam	Caenophidia	Viperidae	Montivipera	Montivipera wagneri	female	H4
S_19545	infected_chlam	Caenophidia	Colubridae	Lampropeltis	lampropeltis getula nigrita	male	H3
S_19546	infected_chlam	Caenophidia	Colubridae	Heterodon	heterodon nasicus	male	H3
S_19547	infected_chlam	Caenophidia	Viperidae	Montivipera	Montivipera raddei	female	H4
S_19556	infected_chlam	Caenophidia	Viperidae	Montivipera	Montivipera albizona	female	H4
S_19560	infected_chlam	Caenophidia	Elapidae	Aspidelaps	aspidelaps lubricus	male	H3
S_19561	infected_chlam	Caenophidia	Viperidae	Sistrurus	sistrurus miliarius barburi	male	H3
S_19562	infected_chlam	Caenophidia	Viperidae	Vipera	vipera ammodytes	male	H3
S_19573	infected_chlam	Caenophidia	Colubridae	Lampropeltis	lampropeltis getula nigrita	male	H3
S_19574	infected_chlam	Caenophidia	Elapidae	Aspidelaps	aspidelaps lubricus	male	H3
S_19575	infected_chlam	Caenophidia	Viperidae	Agkistrodon	agkistrodon contortrix	male	H3
S_19588	infected_chlam	Caenophidia	Viperidae	Crotalus	crotalus enjo	male	H3
S_19589	infected_chlam	Caenophidia	Viperidae	Trimeresurus	cryptelytrops albolabris	male	H3
S_19592	infected_chlam	Caenophidia	Viperidae	Vipera	Vipera kaznakovi	female	H1
S_19598	infected_chlam	Caenophidia	Viperidae	Vipera	Vipera dinniki	female	H1
S_19602	infected_chlam	Caenophidia	Elapidae	Naja	Naja naja	female	H1
S_19608	infected_chlam	Caenophidia	Viperidae	Vipera	Vipera a. ammodytes "Skutari see"	male	H1
S_19617	infected_chlam	Caenophidia	Viperidae	Montivipera	Montivipera bulgardaghica	female	H1
